# Prevalence and correlates of phenazine resistance in culturable bacteria from a dryland wheat field

**DOI:** 10.1101/2021.11.23.469799

**Authors:** Elena K. Perry, Dianne K. Newman

**Affiliations:** Division of Biology and Biological Engineering, California Institute of Technology, Pasadena, CA 91125, USA; Division of Geological and Planetary Sciences, California Institute of Technology, Pasadena, CA 91125, USA

## Abstract

Phenazines are a class of bacterially-produced redox-active natural antibiotics that have demonstrated potential as a sustainable alternative to traditional pesticides for the biocontrol of fungal crop diseases. However, the prevalence of bacterial resistance to agriculturally-relevant phenazines is poorly understood, limiting both the understanding of how these molecules might shape rhizosphere bacterial communities and the ability to perform risk assessment for off-target effects. Here, we describe profiles of susceptibility to the antifungal agent phenazine-1-carboxylic acid (PCA) across more than 100 bacterial strains isolated from a wheat field where PCA producers are indigenous and abundant. We find that Gram-positive bacteria are typically more sensitive to PCA than Gram-negative bacteria, but that there is also significant variability in susceptibility both within and across phyla. Phenazine-resistant strains are more likely to be isolated from the wheat rhizosphere, where PCA producers are also more abundant, compared to bulk soil. Furthermore, PCA toxicity is pH-dependent for most susceptible strains and broadly correlates with PCA reduction rates, suggesting that uptake and redox-cycling are important determinants of phenazine toxicity. Our results shed light on which classes of bacteria are most likely to be susceptible to phenazine toxicity in acidic or neutral soils. In addition, the taxonomic and phenotypic diversity of our strain collection represents a valuable resource for future studies on the role of natural antibiotics in shaping wheat rhizosphere communities.

**Importance:** Microbial communities contribute to crop health in important ways. For example, phenazine metabolites are a class of redox-active molecules made by diverse soil bacteria that underpin the biocontrol of wheat and other crops. Their physiological functions are nuanced: in some contexts they are toxic, in others, beneficial. While much is known about phenazine production and the effect of phenazines on producing strains, our ability to predict how phenazines might shape the composition of environmental microbial communities is poorly constrained; that phenazine prevalence in the rhizosphere is predicted to increase in arid soils as the climate changes provides an impetus for further study. As a step towards gaining a predictive understanding of phenazine-linked microbial ecology, we document the effects of phenazines on diverse bacteria that were co-isolated from a wheat rhizosphere and identify conditions and phenotypes that correlate with how a strain will respond to phenazines.
