## Supplementary material for "Prevalence and correlates of phenazine resistance in culturable bacteria from a dryland wheat field": Table S2

### Sheet: Sheet1
Table S2
Strain ID	Reserpine (µg/mL)	PAβN (µg/mL)
W1I9	10	10
W1I13	20	50
W1I16	20	25
W2I1	20	50
W2I8	20	50
W2I14	20	50
W3I1	10	25
W3I7	20	50
W3I9	20	50
W4I9-1	20	10
W4I11	20	50
W4I17	10	10
W4I20	5	5
